# A trustworthy semantic knowledge network linking data-driven cell phenotypes to diseases and drugs

**DOI:** 10.64898/2026.10.30.763199

**Authors:** Bingfang Xu, Anne Deslattes Mays, Matthew Diller, Raymond LeClair, Ajith V. Pankajam, William Spear, David Osumi-Sutherland, Kumar Arvind, Sreejato Chatterjee, Alexander D. Diehl, Md Mezbahul Islam, Conor Kelly, Rana Khalil, Juhi Khare, Ricardo López Candelaria, Beverly Peng, Latoya McDonald, Daniel Pintard, Noam Rotenberg, David Zweibaum, Yun Zhang, Richard H. Scheuermann

**Author notes:** To whom correspondence should be addressed.,* Name:Richard H. Scheuermann, Address: Division of Intramural Research, National Library of Medicine, National Institutes of Health, Bethesda, MD, USA, Name: Yun Zhang, Address: Division of Intramural Research, National Library of Medicine, National Institutes of Health, Bethesda, MD, USA. co-senior and corresponding authors (Yun Zhang, Richard H. Scheuermann).

## Abstract

Genome-wide association and other genetic studies have identified genes involved in disease pathogenesis, and their encoded proteins have provided therapeutic targets. However, little is known about which cells are the functional home of these disease-associated genes and proteins. Single-cell technologies are enabling high-resolution profiling of cell phenotypes and revealing cellular contexts of disease, yet much of the resulting knowledge remains embedded in individual datasets and scientific literature. To address these gaps, the National Library of Medicine has developed Cell Knowledge Network (NLM-CKN, https://nlm-ckn.org). Reproducible computational workflows have generated cell phenotype knowledge for 2,585 cell sets and 5,139 selectively expressed genes from 88 datasets covering 10 human organs. Mapping of these cell sets to cell types grounds Cell Ontology terms in experimental evidence. This experimental knowledge is integrated with external knowledge of anatomical and cell-type hierarchies, gene-disease associations, and therapeutic interventions. A semantic schema defines node types and relations, enabling knowledge to be transformed into triple assertions and loaded into an ArangoDB database with provenance and quantitative evidence. The NLM-CKN interface supports graphical exploration of the cellular constituents of healthy human tissues. Finally, topological analyses generate insights into cellular contributions to disease pathogenesis, cellular contexts for therapeutic intervention, and drug-repurposing hypotheses.
