## Supplementary Table for "A trustworthy semantic knowledge network linking data-driven cell phenotypes to diseases and drugs": Supplementary_Table_1_20261028.xlsm

### Sheet: Sup_TableS1_QC
Supplimentary Table S1 Quality control for 88 cell set datasets in NLM-CKN
Organ/tissue	Cell set dataset name	Median of median silhouette score	Median F-beta score (NS Forest)	Publication (DOI)	Explorer url (including dataset id)	Cell counts before filtering	Cell counts after filtering	Number of cell sets after filtering	Derived dataset h5ad	Is reference
bone_marrow	Zeng (2025) Blood Cancer Discovery - A (Balanced) Bone Marrow Reference Map of Hematopoietic Development	0.445151	0.549588	10.1158/2643-3230.bcd-24-0342	datasets.cellxgene.cziscience.com/96c26450-ad18-4e43-8ec6-c84331bba832.h5ad	263159	263159	55	https://nlm-ckn.nlm.nih.gov/data/derived_h5ad/adata_filtered_bone_marrow_Zeng_Blood_Cancer_Discovery_2025_AuthorCellType_X_umap_bba832.h5ad	TRUE
bone_marrow	Xu (2023) Cell - Bone_marrow	0.171035	0.701754	10.1016/j.cell.2023.11.026	datasets.cellxgene.cziscience.com/ad9529a3-0937-4177-9732-31dee15188c1.h5ad	66613	66613	45	https://nlm-ckn.nlm.nih.gov/data/derived_h5ad/adata_filtered_bone_marrow_Xu_Cell_2023_Curated_annotation_X_umap_5188c1.h5ad	FALSE
bone_marrow	Dominguez Conde (2022) Science - Global for Bone Marrow	0.38596	0.68849	10.1126/science.abl5197	datasets.cellxgene.cziscience.com/78819b62-0699-4672-8dc8-d9317b04d255.h5ad	329762	40507	42	https://nlm-ckn.nlm.nih.gov/data/derived_h5ad/adata_filtered_bone_marrow_Dominguez_Conde_Science_2022_Manually_curated_celltype_X_umap_04d255.h5ad	FALSE
bone_marrow	Triana (2021) Nat Immunol - 3 healthy young and 3 healthy old bone marrow donors (Reference sample)	0.370015	0.591299	10.1038/s41590-021-01059-0	datasets.cellxgene.cziscience.com/e8aef9d1-b635-4b5e-9421-56230a77f3db.h5ad	49057	49050	40	https://nlm-ckn.nlm.nih.gov/data/derived_h5ad/adata_filtered_bone_marrow_Triana_Nat_Immunol_2021_Cell_label_X_umap_77f3db.h5ad	FALSE
bone_marrow	Wells (2025) Nat Immunol - Immune aging project - all cells for Bone Marrow	0.223512	0.533062	10.1038/s41590-025-02241-4	datasets.cellxgene.cziscience.com/7c98dadf-b249-4873-83be-51776674e9e1.h5ad	1281499	142607	32	https://nlm-ckn.nlm.nih.gov/data/derived_h5ad/adata_filtered_bone_marrow_Wells_Nat_Immunol_2025_author_cell_type_X_umap_74e9e1.h5ad	FALSE
bone_marrow	Han (2020) Nature - Construction of a human cell landscape at single-cell level for Bone Marrow	0.497835	0.596661	10.1038/s41586-020-2157-4	datasets.cellxgene.cziscience.com/74c3403a-451c-4a62-84e0-d8a8e45c7ea7.h5ad	599926	8701	12	https://nlm-ckn.nlm.nih.gov/data/derived_h5ad/adata_filtered_bone_marrow_Han_Nature_2020_author_cell_type_X_umap_5c7ea7.h5ad	FALSE
digestive_tract	Oliver (2024) Nature - Healthy reference	0.103772	0.607686	10.1038/s41586-024-07571-1	datasets.cellxgene.cziscience.com/335b556c-fca1-44ea-acaa-7a8086a60caa.h5ad	1077238	650679	114	https://nlm-ckn.nlm.nih.gov/data/derived_h5ad/adata_filtered_digestive_tract_Oliver_Nature_2024_level_3_annot_X_umap_a60caa.h5ad	TRUE
digestive_tract	Elmentaite (2021) Nature - Total - Cells of the human intestinal tract mapped across space and time	0.0100971	0.716103	10.1038/s41586-021-03852-1	datasets.cellxgene.cziscience.com/f34d2b82-9265-4a73-bda4-852933bf2a8d.h5ad	428469	113182	66	https://nlm-ckn.nlm.nih.gov/data/derived_h5ad/adata_filtered_digestive_tract_Elmentaite_Nature_2021_author_cell_type_X_umap_bf2a8d.h5ad	FALSE
digestive_tract	Nowicki-Osuch (2023) Cancer Discovery - UMAP of all data	0.479567	0.75	10.1158/2159-8290.cd-22-0824	datasets.cellxgene.cziscience.com/3962c6c6-3c02-4081-8fd8-6e02c4e72b7b.h5ad	146583	54840	47	https://nlm-ckn.nlm.nih.gov/data/derived_h5ad/adata_filtered_digestive_tract_Nowicki-Osuch_Cancer_Discovery_2023_Detailed_Cell_Type_umap_MinDist_0.5_N_Neighbors_15_e72b7b.h5ad	FALSE
digestive_tract	Xu (2023) Cell - Intestine	0.385941	0.710354	10.1016/j.cell.2023.11.026	datasets.cellxgene.cziscience.com/14f8def5-649c-4e40-bcc7-e4004e30933d.h5ad	263275	263275	44	https://nlm-ckn.nlm.nih.gov/data/derived_h5ad/adata_filtered_digestive_tract_Xu_Cell_2023_Curated_annotation_X_umap_30933d.h5ad	FALSE
digestive_tract	Han (2020) Nature - Construction of a human cell landscape at single-cell level for Digestive Tract	0.393461	0.638327	10.1038/s41586-020-2157-4	datasets.cellxgene.cziscience.com/74c3403a-451c-4a62-84e0-d8a8e45c7ea7.h5ad	599926	72066	34	https://nlm-ckn.nlm.nih.gov/data/derived_h5ad/adata_filtered_digestive_tract_Han_Nature_2020_author_cell_type_X_umap_5c7ea7.h5ad	FALSE
digestive_tract	Smillie (2019) Cell - Intra- and Inter-cellular Rewiring of the Human Colon during Ulcerative Colitis	0.128642	0.630319	10.1016/j.cell.2019.06.029	datasets.cellxgene.cziscience.com/e373cf41-e123-4c98-a8bb-a531c7bbedd2.h5ad	34772	34767	34	https://nlm-ckn.nlm.nih.gov/data/derived_h5ad/adata_filtered_digestive_tract_Smillie_Cell_2019_CellType_X_umap_hm_bbedd2.h5ad	FALSE
digestive_tract	Burclaff (2022) Cellular and Molecular Gastroenterology and Hepatology - A proximal-to-distal survey of healthy adult human small intestine and colon epithelium by single-cell transcriptomics	0.583672	0.0562481	10.1016/j.jcmgh.2022.02.007	datasets.cellxgene.cziscience.com/45a7d3bd-dc1a-4565-8881-25f8975247a6.h5ad	12590	12590	23	https://nlm-ckn.nlm.nih.gov/data/derived_h5ad/adata_filtered_digestive_tract_Burclaff_Cellular_and_Molecular_Gastroenterology_and_Hepatology_2022_lineage_X_umap_5247a6.h5ad	FALSE
digestive_tract	Zwick (2024) Nat Cell Biol - Epithelial cells collected from 30 segments across the proximal (1) to distal (30) ends of the human small intestine.	0.611669	0.696726	10.1038/s41556-023-01337-z	datasets.cellxgene.cziscience.com/0f4515c2-2cb1-47a8-9295-40f771f5803a.h5ad	19200	19200	22	https://nlm-ckn.nlm.nih.gov/data/derived_h5ad/adata_filtered_digestive_tract_Zwick_Nat_Cell_Biol_2024_cell.type_X_umap_f5803a.h5ad	FALSE
digestive_tract	Martin (2019) Cell - Ileum	0.548927	0.873992	10.1016/j.cell.2019.08.008	datasets.cellxgene.cziscience.com/73904545-a97e-4b0b-9599-a8636359ef00.h5ad	32458	32458	21	https://nlm-ckn.nlm.nih.gov/data/derived_h5ad/adata_filtered_digestive_tract_Martin_Cell_2019_author_cell_type1_X_umap_hm_59ef00.h5ad	FALSE
digestive_tract	Madissoon (2020) Genome Biol - Esophagus Epithelium	0.555108	0.767374	10.1186/s13059-019-1906-x	datasets.cellxgene.cziscience.com/aed714ad-bced-444d-830e-b09d7bf35993.h5ad	87947	87947	18	https://nlm-ckn.nlm.nih.gov/data/derived_h5ad/adata_filtered_digestive_tract_Madissoon_Genome_Biol_2020_author_cell_type_X_umap_f35993.h5ad	FALSE
digestive_tract	Horeth (2023) J Dent Res - High-Resolution Transcriptomic Landscape of the Human Submandibular Gland	0.782968	0.851002	10.1177/00220345221147908	datasets.cellxgene.cziscience.com/5d1ba19d-ef4c-41a7-81b5-f29542ae6cbe.h5ad	15684	15684	16	https://nlm-ckn.nlm.nih.gov/data/derived_h5ad/adata_filtered_digestive_tract_Horeth_J_Dent_Res_2023_author_cell_type_X_umap_ae6cbe.h5ad	FALSE
digestive_tract	Eraslan (2022) Science - Single-nucleus cross-tissue molecular reference maps to decipher disease gene function for Digestive Tract	0.7281	0.819773	10.1126/science.abl4290	datasets.cellxgene.cziscience.com/002308e1-0121-4aa1-b8f2-9d034cf44b0f.h5ad	209126	34173	14	https://nlm-ckn.nlm.nih.gov/data/derived_h5ad/adata_filtered_digestive_tract_Eraslan_Science_2022_Broad_cell_type_X_umap_f44b0f.h5ad	FALSE
digestive_tract	Garrido-Trigo (2023) Nat Commun - IBD and HC 10x Single-cell transcriptomics data	0.682786	0.965371	10.1038/s41467-023-40156-6	datasets.cellxgene.cziscience.com/b1a62801-f509-45f8-b55f-533fbb7e7800.h5ad	46700	15170	5	https://nlm-ckn.nlm.nih.gov/data/derived_h5ad/adata_filtered_digestive_tract_Garrido-Trigo_Nat_Commun_2023_cell_type_X_umap_7e7800.h5ad	FALSE
heart_plus_pericardium	Litvinukova (2020) Nature - All ‚Äî Cells of the adult human heart	0.417719	0.665829	10.1038/s41586-020-2797-4	datasets.cellxgene.cziscience.com/a7f6822d-0e0e-451e-9858-af81392fcb9b.h5ad	486134	486134	27	https://nlm-ckn.nlm.nih.gov/data/derived_h5ad/adata_filtered_heart_plus_pericardium_Litvinukova_Nature_2020_cell_type_X_umap_2fcb9b.h5ad	TRUE
heart_plus_pericardium	Xu (2023) Cell - Heart	0.0873333	0.621681	10.1016/j.cell.2023.11.026	datasets.cellxgene.cziscience.com/ae536414-6fb1-4935-b6b6-b81c3d7d4811.h5ad	931012	931012	26	https://nlm-ckn.nlm.nih.gov/data/derived_h5ad/adata_filtered_heart_plus_pericardium_Xu_Cell_2023_Curated_annotation_X_umap_7d4811.h5ad	FALSE
heart_plus_pericardium	Eraslan (2022) Science - Single-nucleus cross-tissue molecular reference maps to decipher disease gene function for Heart plus Pericardium	0.726638	0.870629	10.1126/science.abl4290	datasets.cellxgene.cziscience.com/002308e1-0121-4aa1-b8f2-9d034cf44b0f.h5ad	209126	36574	13	https://nlm-ckn.nlm.nih.gov/data/derived_h5ad/adata_filtered_heart_plus_pericardium_Eraslan_Science_2022_Broad_cell_type_X_umap_f44b0f.h5ad	FALSE
heart_plus_pericardium	Han (2020) Nature - Construction of a human cell landscape at single-cell level for Heart pus Pericardium	0.516564	0.788591	10.1038/s41586-020-2157-4	datasets.cellxgene.cziscience.com/74c3403a-451c-4a62-84e0-d8a8e45c7ea7.h5ad	599926	2775	12	https://nlm-ckn.nlm.nih.gov/data/derived_h5ad/adata_filtered_heart_plus_pericardium_Han_Nature_2020_author_cell_type_X_umap_5c7ea7.h5ad	FALSE
heart_plus_pericardium	Maatz (2025) Nat Cardiovasc Res - All cells from human cardiac tissue with myocarditis and healthy controls	0.755206	0.549928	10.1038/s44161-025-00612-6	datasets.cellxgene.cziscience.com/b0903374-319e-47c2-99a0-c69039b6d046.h5ad	205596	142891	10	https://nlm-ckn.nlm.nih.gov/data/derived_h5ad/adata_filtered_heart_plus_pericardium_Maatz_Nat_Cardiovasc_Res_2025_author_cell_type_X_umap_b6d046.h5ad	FALSE
heart_plus_pericardium	Selewa (2023) Nat Commun - Single cell RNA-seq of human heart cells	0.723673	0.929086	10.1038/s41467-023-40505-5	datasets.cellxgene.cziscience.com/be79f881-f0aa-482f-bdfc-059e42a8bcce.h5ad	49359	49359	8	https://nlm-ckn.nlm.nih.gov/data/derived_h5ad/adata_filtered_heart_plus_pericardium_Selewa_Nat_Commun_2023_author_cell_type_X_umap_a8bcce.h5ad	FALSE
heart_plus_pericardium	Zhao (2025) Cell Genomics - scRNA-seq of vascular tissue	0.647087	0.86985	10.1016/j.xgen.2025.101034	datasets.cellxgene.cziscience.com/441fd653-78f4-4654-b3be-1b0bc79b5568.h5ad	113304	15842	8	https://nlm-ckn.nlm.nih.gov/data/derived_h5ad/adata_filtered_heart_plus_pericardium_Zhao_Cell_Genomics_2025_author_cell_type_X_umap_9b5568.h5ad	FALSE
heart_plus_pericardium	Sim (2021) Circulation - Sex-Specific Control of Human Heart Maturation by the Progesterone Receptor.	0.639288	0.944434	10.1161/circulationaha.120.051921	datasets.cellxgene.cziscience.com/d61a74ab-e1ef-4ced-9131-698bf7d94be2.h5ad	51176	8947	7	https://nlm-ckn.nlm.nih.gov/data/derived_h5ad/adata_filtered_heart_plus_pericardium_Sim_Circulation_2021_cell_type_X_umap_d94be2.h5ad	FALSE
heart_plus_pericardium	Hulsmans (2023) Science - Recruited macrophages elicit atrial fibrillation	0.596252	0.929133	10.1126/science.abq3061	datasets.cellxgene.cziscience.com/78f8349f-cdb9-4cd9-9128-ca8487626931.h5ad	41279	16245	6	https://nlm-ckn.nlm.nih.gov/data/derived_h5ad/adata_filtered_heart_plus_pericardium_Hulsmans_Science_2023_celltype_X_umap_626931.h5ad	FALSE
kidney	Lake (2023) Nature - Integrated Single-nucleus and Single-cell RNA-seq of the Adult Human Kidney	0.389272	0.560961	10.1038/s41586-023-05769-3	datasets.cellxgene.cziscience.com/25b62707-5933-415b-8000-3369ec4af23f.h5ad	304652	105445	75	https://nlm-ckn.nlm.nih.gov/data/derived_h5ad/adata_filtered_kidney_Lake_Nature_2023_subclass.full_X_umap_4af23f.h5ad	TRUE
kidney	Reck (2025) Nat Commun - snRNA-seq of human kidney with ureteral obstruction	0.573135	0.593033	10.1038/s41467-025-59997-4	datasets.cellxgene.cziscience.com/70ae5e5d-5a40-4ab7-b8dd-becc5dffd4ba.h5ad	46957	15132	56	https://nlm-ckn.nlm.nih.gov/data/derived_h5ad/adata_filtered_kidney_Reck_Nat_Commun_2025_celltype_l2_X_umap_ffd4ba.h5ad	FALSE
kidney	Xu (2023) Cell - Kidney	0.217419	0.65046	10.1016/j.cell.2023.11.026	datasets.cellxgene.cziscience.com/26d15fe5-5e25-4649-bdf1-07814871ffd1.h5ad	194504	194504	41	https://nlm-ckn.nlm.nih.gov/data/derived_h5ad/adata_filtered_kidney_Xu_Cell_2023_Curated_annotation_X_umap_71ffd1.h5ad	FALSE
kidney	Stewart (2019) Science - Mature kidney dataset: full	0.236088	0.809626	10.1126/science.aat5031	datasets.cellxgene.cziscience.com/7dafa492-6129-4dff-a794-17bdefde3575.h5ad	40268	20343	32	https://nlm-ckn.nlm.nih.gov/data/derived_h5ad/adata_filtered_kidney_Stewart_Science_2019_author_cell_type_X_umap_de3575.h5ad	FALSE
kidney	Young (2018) Science - mature	0.226572	0.794427	10.1126/science.aat1699	datasets.cellxgene.cziscience.com/b2699b7c-947c-4d88-8759-e5c05e57f337.h5ad	40268	20343	32	https://nlm-ckn.nlm.nih.gov/data/derived_h5ad/adata_filtered_kidney_Young_Science_2018_author_cell_type_X_umap_57f337.h5ad	FALSE
kidney	Han (2020) Nature - Construction of a human cell landscape at single-cell level for Kidney	0.263226	0.668935	10.1038/s41586-020-2157-4	datasets.cellxgene.cziscience.com/74c3403a-451c-4a62-84e0-d8a8e45c7ea7.h5ad	599926	22945	22	https://nlm-ckn.nlm.nih.gov/data/derived_h5ad/adata_filtered_kidney_Han_Nature_2020_author_cell_type_X_umap_5c7ea7.h5ad	FALSE
kidney	McEvoy (2022) Nat Commun - Living donor kidney	0.692884	0.853659	10.1038/s41467-022-35297-z	datasets.cellxgene.cziscience.com/6b3b10eb-11e7-4589-af2e-591d7401cfaa.h5ad	27675	27675	19	https://nlm-ckn.nlm.nih.gov/data/derived_h5ad/adata_filtered_kidney_McEvoy_Nat_Commun_2022_author_cell_type_X_umap_01cfaa.h5ad	FALSE
kidney	Wilson (2022) Nat Commun - Human kidney cortex snRNA-seq data from donors with and without diabetic kidney disease	0.717867	0.774242	10.1038/s41467-022-32972-z	datasets.cellxgene.cziscience.com/46d8d92b-32e0-4ca5-9907-4dbf519c7fc3.h5ad	39176	27667	16	https://nlm-ckn.nlm.nih.gov/data/derived_h5ad/adata_filtered_kidney_Wilson_Nat_Commun_2022_author_cell_type_X_umap_9c7fc3.h5ad	FALSE
kidney	Muto (2021) Nat Commun - Single cell transcriptional and chromatin accessibility profiling redefine cellular heterogeneity in the adult human kidney - RNAseq	0.778936	0.824232	10.1038/s41467-021-22368-w	datasets.cellxgene.cziscience.com/ff2e21de-0848-4346-8f8b-4e1741ec4b39.h5ad	19985	19985	15	https://nlm-ckn.nlm.nih.gov/data/derived_h5ad/adata_filtered_kidney_Muto_Nat_Commun_2021_author_cell_type_X_umap_ec4b39.h5ad	FALSE
liver	Dominguez Conde (2022) Science - Global for Liver	0.221173	0.62421	10.1126/science.abl5197	datasets.cellxgene.cziscience.com/78819b62-0699-4672-8dc8-d9317b04d255.h5ad	329762	13362	39	https://nlm-ckn.nlm.nih.gov/data/derived_h5ad/adata_filtered_liver_Dominguez_Conde_Science_2022_Manually_curated_celltype_X_umap_04d255.h5ad	FALSE
liver	Andrews (2024) Journal of Hepatology - All cells types from scRNA-seq of human primary sclerosing cholangitis patients and healthy controls	0.56428	0.503472	10.1016/j.jhep.2023.12.023	datasets.cellxgene.cziscience.com/7d4d0da4-655e-438a-a2ec-b4371e2b80fc.h5ad	89637	24236	36	https://nlm-ckn.nlm.nih.gov/data/derived_h5ad/adata_filtered_liver_Andrews_Journal_of_Hepatology_2024_author_cell_type_X_umap_2b80fc.h5ad	FALSE
liver	Xu (2023) Cell - Liver	0.237797	0.701899	10.1016/j.cell.2023.11.026	datasets.cellxgene.cziscience.com/6e7d3489-8aa7-4e6a-befe-ec5ad5a72286.h5ad	259678	259678	29	https://nlm-ckn.nlm.nih.gov/data/derived_h5ad/adata_filtered_liver_Xu_Cell_2023_Curated_annotation_X_umap_a72286.h5ad	FALSE
liver	Andrews (2024) Journal of Hepatology - All cells types from snRNA-seq of human primary sclerosing cholangitis patients and healthy controls	0.540349	0.68	10.1016/j.jhep.2023.12.023	datasets.cellxgene.cziscience.com/4b5895d7-6d92-471a-b13a-5c59a000ddc4.h5ad	105780	26509	28	https://nlm-ckn.nlm.nih.gov/data/derived_h5ad/adata_filtered_liver_Andrews_Journal_of_Hepatology_2024_author_cell_type_X_umap_00ddc4.h5ad	TRUE
liver	Wells (2025) Nat Immunol - Immune aging project - all cells for Liver	0.29169	0.555556	10.1038/s41590-025-02241-4	datasets.cellxgene.cziscience.com/7c98dadf-b249-4873-83be-51776674e9e1.h5ad	1281499	6858	25	https://nlm-ckn.nlm.nih.gov/data/derived_h5ad/adata_filtered_liver_Wells_Nat_Immunol_2025_author_cell_type_X_umap_74e9e1.h5ad	FALSE
liver	Edgar (2025) Hepatology Communications - Healthy pediatric and adult human liver tissue	0.52213	0.828143	10.1097/hc9.0000000000000813	datasets.cellxgene.cziscience.com/10cc50a0-af80-4fa1-b668-893dd5c0113a.h5ad	69032	38125	20	https://nlm-ckn.nlm.nih.gov/data/derived_h5ad/adata_filtered_liver_Edgar_Hepatology_Communications_2025_author_cell_type_X_umap_c0113a.h5ad	FALSE
liver	Guilliams (2022) Cell - All cells from human liver dataset	0.795142	0.855964	10.1016/j.cell.2021.12.018	datasets.cellxgene.cziscience.com/fe4bc7fc-0035-4ebb-919b-2d9097ec5dd4.h5ad	167598	167598	17	https://nlm-ckn.nlm.nih.gov/data/derived_h5ad/adata_filtered_liver_Guilliams_Cell_2022_author_cell_type_X_umap_ec5dd4.h5ad	FALSE
liver	Han (2020) Nature - Construction of a human cell landscape at single-cell level for Liver	0.531602	0.702846	10.1038/s41586-020-2157-4	datasets.cellxgene.cziscience.com/74c3403a-451c-4a62-84e0-d8a8e45c7ea7.h5ad	599926	10560	16	https://nlm-ckn.nlm.nih.gov/data/derived_h5ad/adata_filtered_liver_Han_Nature_2020_author_cell_type_X_umap_5c7ea7.h5ad	FALSE
liver	MacParland (2018) Nat Commun - Liver	0.577476	0.813597	10.1038/s41467-018-06318-7	datasets.cellxgene.cziscience.com/42e4c10d-34e4-41ea-928d-818bbf9f00be.h5ad	8444	8444	15	https://nlm-ckn.nlm.nih.gov/data/derived_h5ad/adata_filtered_liver_MacParland_Nat_Commun_2018_CellType_X_umap_hm_9f00be.h5ad	FALSE
liver	Andrews (2022) Hepatol Commun - Healthy human liver: integrated	0.571179	0.68717	10.1002/hep4.1854	datasets.cellxgene.cziscience.com/16f4799d-fe7d-4394-b41b-14e7a93d10a5.h5ad	73295	73295	12	https://nlm-ckn.nlm.nih.gov/data/derived_h5ad/adata_filtered_liver_Andrews_Hepatol_Commun_2022_author_cell_type_X_umap_3d10a5.h5ad	FALSE
neocortex	Jorstad (2023) Science - Supercluster: CGE-derived interneurons	0.326229	0.535308	10.1126/science.adf6812	datasets.cellxgene.cziscience.com/3280113b-7148-4a3e-98d4-015f443aab8a.h5ad	129495	129495	49	https://nlm-ckn.nlm.nih.gov/data/derived_h5ad/adata_sampled_AIBS_human_neocortex_plainstrings.h5ad	TRUE
neocortex	Jorstad (2023) Science - Supercluster: MGE-derived interneurons	0.200189	0.491578	10.1126/science.adf6812	datasets.cellxgene.cziscience.com/8b09695a-1426-4867-961e-c40a1fbcc2da.h5ad	185477	185477	48	https://nlm-ckn.nlm.nih.gov/data/derived_h5ad/adata_sampled_AIBS_human_neocortex_plainstrings.h5ad	TRUE
neocortex	Jorstad (2023) Science - Supercluster: IT-projecting excitatory neurons	0.438035	0.629352	10.1126/science.adf6812	datasets.cellxgene.cziscience.com/0476ef54-aefe-4754-b0e9-d9fcd75adff4.h5ad	638941	638941	22	https://nlm-ckn.nlm.nih.gov/data/derived_h5ad/adata_sampled_AIBS_human_neocortex_plainstrings.h5ad	TRUE
neocortex	Jorstad (2023) Science - Supercluster: Deep layer (non-IT) excitatory neurons	0.657546	0.632267	10.1126/science.adf6812	datasets.cellxgene.cziscience.com/c4959ded-83dc-4442-aac7-9a59bdb47801.h5ad	92969	92969	19	https://nlm-ckn.nlm.nih.gov/data/derived_h5ad/adata_sampled_AIBS_human_neocortex_plainstrings.h5ad	TRUE
neocortex	Jorstad (2023) Science - Supercluster: Non-neuronal cells	0.631934	0.751263	10.1126/science.adf6812	datasets.cellxgene.cziscience.com/f72b8175-8316-4343-86bb-d5171d5ef079.h5ad	108940	108940	15	https://nlm-ckn.nlm.nih.gov/data/derived_h5ad/adata_sampled_AIBS_human_neocortex_plainstrings.h5ad	TRUE
pancreas	Fasolino (2022) Nat Metab - Multiomics single-cell analysis of human pancreatic islets reveals novel cellular states in health and type 1 diabetes	0.186559	0.727135	10.1038/s42255-022-00531-x	datasets.cellxgene.cziscience.com/111d6e7d-d3d2-48fd-907a-4d3f8c77ee93.h5ad	69645	32323	14	https://nlm-ckn.nlm.nih.gov/data/derived_h5ad/adata_filtered_pancreas_Fasolino_Nat_Metab_2022_cell_label_X_umap_77ee93.h5ad	FALSE
pancreas	Xu (2023) Cell - Pancreas	0.323648	0.666852	10.1016/j.cell.2023.11.026	datasets.cellxgene.cziscience.com/72e6a74d-8804-4305-81d7-a12b93f2ac0d.h5ad	121916	121916	14	https://nlm-ckn.nlm.nih.gov/data/derived_h5ad/adata_filtered_pancreas_Xu_Cell_2023_Curated_annotation_X_umap_f2ac0d.h5ad	TRUE
pancreas	Tritschler (2022) Molecular Metabolism - Human pancreatic islet cells	0.490436	0.560552	10.1016/j.molmet.2022.101595	datasets.cellxgene.cziscience.com/00d88707-e33a-4c2a-821a-cdc32a98d050.h5ad	26474	26474	12	https://nlm-ckn.nlm.nih.gov/data/derived_h5ad/adata_filtered_pancreas_Tritschler_Molecular_Metabolism_2022_louvain_anno_fine_X_umap_98d050.h5ad	FALSE
pancreas	Muraro (2016) Cell Systems - A Single-Cell Transcriptome Atlas of the Human Pancreas	0.708775	0.953079	10.1016/j.cels.2016.09.002	datasets.cellxgene.cziscience.com/e4218427-f7ce-4506-a8fd-40607a652149.h5ad	2126	2123	9	https://nlm-ckn.nlm.nih.gov/data/derived_h5ad/adata_filtered_pancreas_Muraro_Cell_Systems_2016_cellular_classification_X_tsne_652149.h5ad	FALSE
pancreas	Han (2020) Nature - Construction of a human cell landscape at single-cell level for Pancreas	0.607316	0.8	10.1038/s41586-020-2157-4	datasets.cellxgene.cziscience.com/74c3403a-451c-4a62-84e0-d8a8e45c7ea7.h5ad	599926	9711	9	https://nlm-ckn.nlm.nih.gov/data/derived_h5ad/adata_filtered_pancreas_Han_Nature_2020_author_cell_type_X_umap_5c7ea7.h5ad	FALSE
respiratory_system	Xu (2023) Cell - Lung	-0.148114	0.547957	10.1016/j.cell.2023.11.026	datasets.cellxgene.cziscience.com/018a8104-6273-4114-b24d-efd15478cea8.h5ad	318426	318426	168	https://nlm-ckn.nlm.nih.gov/data/derived_h5ad/adata_filtered_respiratory_system_Xu_Cell_2023_Original_annotation_X_umap_78cea8.h5ad	FALSE
respiratory_system	Madissoon (2023) Nat Genet - All cells and nuclei	-0.0193544	0.59372	10.1038/s41588-022-01243-4	datasets.cellxgene.cziscience.com/769fff4f-099a-46e1-917b-06ce1fee858a.h5ad	193108	193108	80	https://nlm-ckn.nlm.nih.gov/data/derived_h5ad/adata_filtered_respiratory_system_Madissoon_Nat_Genet_2023_Celltypes_X_umap_ee858a.h5ad	FALSE
respiratory_system	Sikkema (2023) Nat Med - An integrated cell atlas of the human lung in health and disease (core)	0.509568	0.709271	10.1038/s41591-023-02327-2	datasets.cellxgene.cziscience.com/4cb45d80-499a-48ae-a056-c71ac3552c94.h5ad	584944	579285	61	https://nlm-ckn.nlm.nih.gov/data/derived_h5ad/adata_filtered_respiratory_system_Sikkema_Nat_Med_2023_ann_finest_level_X_umap_552c94.h5ad	TRUE
respiratory_system	Travaglini (2020) Nature - Krasnow Lab Human Lung Cell Atlas, 10X	-0.605367	0.722222	10.1038/s41586-020-2922-4	datasets.cellxgene.cziscience.com/fb57b6c0-a71f-4d57-bd15-d5a6fe04a4fd.h5ad	65662	60993	57	https://nlm-ckn.nlm.nih.gov/data/derived_h5ad/adata_filtered_respiratory_system_Travaglini_Nature_2020_free_annotation_X_tSNE_04a4fd.h5ad	FALSE
respiratory_system	Rustam (2023) American Journal of Respiratory and Critical Care Medicine - A Unique Cellular Organization of Human Distal Airways and Its Disarray in Chronic Obstructive Pulmonary Disease	0.598223	0.788133	10.1164/rccm.202207-1384oc	datasets.cellxgene.cziscience.com/861b6b12-f9c9-4434-8d09-695a5156ce23.h5ad	115788	85976	50	https://nlm-ckn.nlm.nih.gov/data/derived_h5ad/adata_filtered_respiratory_system_Rustam_Am_J_Respir_Crit_Care_Med_2023_author_cell_type_X_umap_56ce23.h5ad	FALSE
respiratory_system	Guo (2023) Nat Commun - Human CellCards Multi-Study CellRef 1.0 Atlas	0.693719	0.818714	10.1038/s41467-023-40173-5	datasets.cellxgene.cziscience.com/8b459307-bce0-45f9-9e45-a0a3673058a2.h5ad	347970	347970	48	https://nlm-ckn.nlm.nih.gov/data/derived_h5ad/adata_filtered_respiratory_system_Guo_Nat_Commun_2023.0_celltype_level3_X_umap_3058a2.h5ad	TRUE
respiratory_system	Natri (2024) Nat Genet - Single-cell RNA-seq analysis of Interstitial Lung Disease (ILD) subtypes	0.167539	0.674319	10.1038/s41588-024-01702-0	datasets.cellxgene.cziscience.com/3d984e8c-bc37-4d36-8a3c-6651aa9a27e4.h5ad	471905	102755	43	https://nlm-ckn.nlm.nih.gov/data/derived_h5ad/adata_filtered_respiratory_system_Natri_Nat_Genet_2024_manual_annotation_1_X_umap_9a27e4.h5ad	FALSE
respiratory_system	Travaglini (2020) Nature - Krasnow Lab Human Lung Cell Atlas, Smart-seq2	-0.595599	0.803571	10.1038/s41586-020-2922-4	datasets.cellxgene.cziscience.com/c88e0403-da93-40f4-99b5-f5fdeb81a82c.h5ad	9409	8653	41	https://nlm-ckn.nlm.nih.gov/data/derived_h5ad/adata_filtered_respiratory_system_Travaglini_Nature_2020_free_annotation_X_tSNE_81a82c.h5ad	FALSE
respiratory_system	Berg (2025) Journal of Cystic Fibrosis - Cystic Fibrosis and healthy control biopsies	0.205238	0.56962	10.1016/j.jcf.2025.01.016	datasets.cellxgene.cziscience.com/170408c8-d0ec-441a-a1c1-261f7117763a.h5ad	96479	80610	41	https://nlm-ckn.nlm.nih.gov/data/derived_h5ad/adata_filtered_respiratory_system_Berg_Journal_of_Cystic_Fibrosis_2025_Level_5_X_umap_17763a.h5ad	FALSE
respiratory_system	Melms (2021) Nature - A molecular single-cell lung atlas of lethal COVID-19	0.446816	0.542005	10.1038/s41586-021-03569-1	datasets.cellxgene.cziscience.com/75c059c8-8fb7-4e6e-a618-a3e01ac42060.h5ad	116313	36677	41	https://nlm-ckn.nlm.nih.gov/data/derived_h5ad/adata_filtered_respiratory_system_Melms_Nature_2021_cell_type_fine_X_UMAP_c42060.h5ad	FALSE
respiratory_system	Dominguez Conde (2022) Science - Global	0.398138	0.614358	10.1126/science.abl5197	datasets.cellxgene.cziscience.com/78819b62-0699-4672-8dc8-d9317b04d255.h5ad	329762	35415	39	https://nlm-ckn.nlm.nih.gov/data/derived_h5ad/adata_filtered_respiratory_system_Dominguez_Conde_Science_2022_Manually_curated_celltype_X_umap_04d255.h5ad	FALSE
respiratory_system	Wells (2025) Nat Immunol - Immune aging project - all cells for Respiratory System	0.390836	0.577996	10.1038/s41590-025-02241-4	datasets.cellxgene.cziscience.com/7c98dadf-b249-4873-83be-51776674e9e1.h5ad	1281499	213154	33	https://nlm-ckn.nlm.nih.gov/data/derived_h5ad/adata_filtered_respiratory_system_Wells_Nat_Immunol_2025_author_cell_type_X_umap_74e9e1.h5ad	FALSE
respiratory_system	Yoshida (2022) Nature - Airway	0.358128	0.698578	10.1038/s41586-021-04345-x	datasets.cellxgene.cziscience.com/2d9f0e25-3e7f-4e4b-86ea-18fda98dc8be.h5ad	236977	20656	32	https://nlm-ckn.nlm.nih.gov/data/derived_h5ad/adata_filtered_respiratory_system_Yoshida_Nature_2022_Cell_type_annotation_level3_X_umap_8dc8be.h5ad	FALSE
respiratory_system	Ziegler (2021) Cell - Nasopharynx	0.139985	0.639535	10.1016/j.cell.2021.07.023	datasets.cellxgene.cziscience.com/ee2b459a-0667-4b3e-b486-22d66d045011.h5ad	32588	8867	31	https://nlm-ckn.nlm.nih.gov/data/derived_h5ad/adata_filtered_respiratory_system_Ziegler_Cell_2021_Detailed_Cell_Annotations_X_umap_045011.h5ad	FALSE
respiratory_system	Han (2020) Nature - Construction of a human cell landscape at single-cell level for Respiratory System	0.439309	0.656961	10.1038/s41586-020-2157-4	datasets.cellxgene.cziscience.com/74c3403a-451c-4a62-84e0-d8a8e45c7ea7.h5ad	599926	53667	30	https://nlm-ckn.nlm.nih.gov/data/derived_h5ad/adata_filtered_respiratory_system_Han_Nature_2020_author_cell_type_X_umap_5c7ea7.h5ad	FALSE
respiratory_system	Wang (2020) eLife - Single-cell multiomic profiling of human lungs across age groups	0.325024	0.675676	10.7554/elife.62522	datasets.cellxgene.cziscience.com/b1ba366b-d63b-4fdb-8bc6-c3c27dc3bd89.h5ad	46500	10389	29	https://nlm-ckn.nlm.nih.gov/data/derived_h5ad/adata_filtered_respiratory_system_Wang_eLife_2020_author_cell_type_X_umap_c3bd89.h5ad	FALSE
respiratory_system	Madissoon (2020) Genome Biol - Lung Parenchyma	0.509651	0.771726	10.1186/s13059-019-1906-x	datasets.cellxgene.cziscience.com/5f462e5e-0e6e-45ff-84e5-d18fea2ee7d6.h5ad	57019	57019	25	https://nlm-ckn.nlm.nih.gov/data/derived_h5ad/adata_filtered_respiratory_system_Madissoon_Genome_Biol_2020_author_cell_type_X_umap_2ee7d6.h5ad	FALSE
respiratory_system	Watanabe (2022) American Journal of Respiratory Cell and Molecular Biology - Anomalous Epithelial Variations and Ectopic Inflammatory Response in Chronic Obstructive Pulmonary Disease	0.594579	0.865539	10.1165/rcmb.2021-0555oc	datasets.cellxgene.cziscience.com/8304cd86-be18-4162-9195-eec356c7b336.h5ad	57918	35799	22	https://nlm-ckn.nlm.nih.gov/data/derived_h5ad/adata_filtered_respiratory_system_Watanabe_Am_J_Respir_Cell_Mol_Biol_2022_author_cell_type_X_umap_c7b336.h5ad	FALSE
respiratory_system	Wong (2024) American Journal of Transplantation - scRNA-seq of lung biopsies from six human lung transplant cases	0.585496	0.848757	10.1016/j.ajt.2024.08.019	datasets.cellxgene.cziscience.com/25913359-253f-40f2-b808-b324bf3db111.h5ad	108613	108613	18	https://nlm-ckn.nlm.nih.gov/data/derived_h5ad/adata_filtered_respiratory_system_Wong_American_Journal_of_Transplantation_2024_GSVA_anno_labels_lowcluster_X_umap_3db111.h5ad	FALSE
respiratory_system	Xu (2022) Sci Rep - Bronchial scRNA-Seq Dataset	0.673331	0.712105	10.1038/s41598-022-17832-6	datasets.cellxgene.cziscience.com/167280f7-b523-4ddc-92ea-85b83edc2012.h5ad	2075	2075	16	https://nlm-ckn.nlm.nih.gov/data/derived_h5ad/adata_filtered_respiratory_system_Xu_Sci_Rep_2022_author_cell_type_final_X_umap_dc2012.h5ad	FALSE
respiratory_system	Eraslan (2022) Science - Single-nucleus cross-tissue molecular reference maps to decipher disease gene function for Respiratory System	0.662636	0.801105	10.1126/science.abl4290	datasets.cellxgene.cziscience.com/002308e1-0121-4aa1-b8f2-9d034cf44b0f.h5ad	209126	35284	15	https://nlm-ckn.nlm.nih.gov/data/derived_h5ad/adata_filtered_respiratory_system_Eraslan_Science_2022_Broad_cell_type_X_umap_f44b0f.h5ad	FALSE
respiratory_system	Xu (2022) Sci Rep - Nasal scRNA-Seq Dataset	0.707474	0.66965	10.1038/s41598-022-17832-6	datasets.cellxgene.cziscience.com/9f6f40d4-591d-4c1e-a533-dc03e981ecd6.h5ad	34833	34833	11	https://nlm-ckn.nlm.nih.gov/data/derived_h5ad/adata_filtered_respiratory_system_Xu_Sci_Rep_2022_cell_type_X_umap_81ecd6.h5ad	FALSE
respiratory_system	Szabo (2019) Nat Commun - Single-cell transcriptomics of human T cells reveals tissue and activation signatures in health and disease	0.139943	0.535738	10.1038/s41467-019-12464-3	datasets.cellxgene.cziscience.com/b4f8de4e-caf6-403c-a261-4e5298bb4707.h5ad	51876	11059	6	https://nlm-ckn.nlm.nih.gov/data/derived_h5ad/adata_filtered_respiratory_system_Szabo_Nat_Commun_2019_status_X_umap_bb4707.h5ad	FALSE
retina	Li (2023) bioRxiv - snRNA-seq of human retina - all cells	0.42096	0.670559	10.1101/2023.11.07.566105	datasets.cellxgene.cziscience.com/829243b7-b218-4b0c-aa85-78222cc44109.h5ad	3177310	3177310	123	https://nlm-ckn.nlm.nih.gov/data/derived_h5ad/829243b7-b218-4b0c-aa85-78222cc44109.h5ad	TRUE
skin_of_body	Reynolds (2021) Science - Human healthy adult skin scRNA-seq data	0.380104	0.691703	10.1126/science.aba6500	datasets.cellxgene.cziscience.com/a195debd-2179-4626-be55-68fa6e05d19d.h5ad	195739	195739	34	https://nlm-ckn.nlm.nih.gov/data/derived_h5ad/adata_filtered_skin_of_body_Reynolds_Science_2021_full_clustering_X_umap_05d19d.h5ad	TRUE
skin_of_body	Gao (2021) Cell Death Dis - adult human skin cells of health and psoriasis vulgaris	0.523125	0.668449	10.1038/s41419-021-03724-6	datasets.cellxgene.cziscience.com/5b293ff5-baa6-465e-b03b-043d9b892850.h5ad	24126	11369	25	https://nlm-ckn.nlm.nih.gov/data/derived_h5ad/adata_filtered_skin_of_body_Gao_Cell_Death_Dis_2021_CellTypes_X_umap_892850.h5ad	FALSE
skin_of_body	Wells (2025) Nat Immunol - Immune aging project - all cells for Skin of Body	0.0246285	0.6639	10.1038/s41590-025-02241-4	datasets.cellxgene.cziscience.com/7c98dadf-b249-4873-83be-51776674e9e1.h5ad	1281499	1731	19	https://nlm-ckn.nlm.nih.gov/data/derived_h5ad/adata_filtered_skin_of_body_Wells_Nat_Immunol_2025_author_cell_type_X_umap_74e9e1.h5ad	FALSE
skin_of_body	Eraslan (2022) Science - Single-nucleus cross-tissue molecular reference maps to decipher disease gene function for Skin of Body	0.659191	0.815789	10.1126/science.abl4290	datasets.cellxgene.cziscience.com/002308e1-0121-4aa1-b8f2-9d034cf44b0f.h5ad	209126	5327	17	https://nlm-ckn.nlm.nih.gov/data/derived_h5ad/adata_filtered_skin_of_body_Eraslan_Science_2022_Broad_cell_type_X_umap_f44b0f.h5ad	FALSE
skin_of_body	Sole-Boldo (2020) Commun Biol - Single-cell transcriptomes of the human skin reveal age-related loss of fibroblast priming	0.627928	0.845083	10.1038/s42003-020-0922-4	datasets.cellxgene.cziscience.com/ba0fb2d9-28c9-4149-8591-694e0b7d9c31.h5ad	15457	15457	13	https://nlm-ckn.nlm.nih.gov/data/derived_h5ad/adata_filtered_skin_of_body_Sole-Boldo_Commun_Biol_2020_Celltype_X_umap_7d9c31.h5ad	FALSE
skin_of_body	Wiedemann (2023) Cell Reports - UMAP visualization of all 12 datasets	0.567692	0.766411	10.1016/j.celrep.2023.111994	datasets.cellxgene.cziscience.com/55df92aa-5c10-4e03-a44a-5a9aebe60c65.h5ad	15243	15243	11	https://nlm-ckn.nlm.nih.gov/data/derived_h5ad/adata_filtered_skin_of_body_Wiedemann_Cell_Reports_2023_author_cell_type_X_tsne_e60c65.h5ad	FALSE
skin_of_body	Cheng (2018) Cell Reports - Skin	0.590993	0.810446	10.1016/j.celrep.2018.09.006	datasets.cellxgene.cziscience.com/022b2aab-8abb-4972-92e2-750b7cadafa7.h5ad	68036	43054	10	https://nlm-ckn.nlm.nih.gov/data/derived_h5ad/adata_filtered_skin_of_body_Cheng_Cell_Reports_2018_Re-annotation_X_umap_hm_adafa7.h5ad	FALSE
